# Signatures of innovation and selection in the extremotolerant yeast *Kluyveromyces marxianus*

**DOI:** 10.1101/2023.12.21.572915

**Authors:** Kaylee E. Christensen, Aniliese Deal, Jun-Ting Johnson Wang, Abel Duarte, Judith L. Edwards, Jasmine L.N. Goodman, Zhenzhen Ma, Sasha I. Padilla, Edyta Szewczyk, Catherine Rha, Rachel B. Brem

**Affiliations:** Department of Plant and Microbial Biology, University of California, Berkeley, Berkeley, CA, 94720; Graduate Group in Biophysics, University of California, Berkeley, Berkeley, CA, 94720; Graduate Group in Comparative Biochemistry, University of California, Berkeley, Berkeley, CA, 94720; Pacific Biosciences Research Center, University of Hawai’i at Mānoa, Honolulu, HI, 96822; Department of Biology, Stanford University, Stanford, CA, 94305

**Keywords:** Trait variation, evolution, fungi, stress tolerance, cell membrane

## Abstract

Organisms specialized to extreme environments can be the product of millions of years of evolutionary engineering and refinement. The underlying genetics can be quite distinct from the ones operating at earlier stages of trait innovation. In this work, we have developed the multi-stress resistant yeast *Kluyveromyces marxianus,* which diverged from its closest relative >20 million years ago, as a model for interspecies comparative biology and genomics. In growth assays of the *Kluyveromyces* genus, we found that *K. marxianus* exhibited unique tolerance of high heat and a subset of chemical stress conditions. We then generated and analyzed omic profiles from across the genus to find molecular features associated with– and potentially causal for – *K. marxianus* traits. Expression profiling revealed divergent lipid processing and membrane transport programs in *K. marxianus,* borne out in changes in lipid utilization in experimental assays. Sequence analyses found robust evidence for expansions in gene families in the *K. marxianus* genome, most notably among transmembrane transporters and in metabolic enzymes. In molecular-evolution tests, we identified adaptive protein variants throughout the *K. marxianus* genome among which plasma membrane transporters were over-represented. These data enable a model of the molecular mechanisms and evolutionary pressures underlying *K. marxianus* traits, including adaptive changes to transporters, lipid processing, and membrane functions mediating stress resistance.

**Significance statement:** Many traits of basic and applied interest arose long ago and manifest in the modern day as fixed in a given species; understanding how evolution built them, potentially over millions of years, remains a key challenge in the field. In this study, we report stress-resistance phenotypes that distinguish the yeast *Kluyveromyces marxianus* from its relatives, and we discover unique patterns of genetic and regulatory variation in membrane-protein genes, as well as unique properties of lipid metabolism, in this species. We propose a broadly applicable model in which evolution can tune membrane lipid composition and membrane-protein function to boost cellular fitness in challenging environments.
