## Supplementary Tables for "Signatures of innovation and selection in the extremotolerant yeast *Kluyveromyces marxianus*": Christensen_TableS1.xlsx

### Sheet: Sheet1
Strains used in phenotyping
Species	Strain	Origin	Notes
K. marxianus	KM31	Jamie Cate	MATα α3- kat1- leu2- derivative of the sugar cane bagasse isolate Km1
K. lactis	yLB72	Alexander Johnson	MATa uraA1-1 derivative of the lab strain CK213-4C
K. aestuarii	NRRL YB-4510	UC Davis Phaff Collection
K. dobzhanskii	NRRL Y-1974	UC Davis Phaff Collection
K. nonfermentans	UCDFST 21-6840	UC Davis Phaff Collection	100% ITS sequence similarity to strain NU02
K. siamensis	CBS 10860	Westerdijk Institute
K. wickerhamii	yLB66	Alexander Johnson	UCD54-210
Strains used in population analyses
Species	Strain	Origin	Notes
K.marxianus	UCDFST 61-293	UC Davis Phaff Collection	isolated from Drosophila melanogaster in CA, USA
K.marxianus	UCDFST 40-39	UC Davis Phaff Collection	isolated from Kefir grains in the Netherlands
K.marxianus	UCDFST 55-67	UC Davis Phaff Collection	isolated from rotting leaf of Agave in Tanzania
K.marxianus	UCDFST 05-822	UC Davis Phaff Collection	isolated from male walnut husk fly in CA, USA
K.marxianus	UCDFST 55-69	UC Davis Phaff Collection	isolated from sewage in sugar factory in Italy
K. lactis	UCDFST 71-45	UC Davis Phaff Collection	isolated from spartina grass in estuarine swamp in LA, USA
K. lactis	UCDFST 57-108	UC Davis Phaff Collection	isolated from insect frass in a willow tree in CA, USA
Mutants generated
Strain	Parent strain	Method	Notes
K. marxianus ∆DNL4	K. marxianus KM31	deletion of DNL4 beginning by CRISPR
K. marxianus ∆DNL4; ∆FAT3::KlFAT3	K. marxianus ∆DNL4	deletion of FAT3 by CRISPR, placement of KlFAT3 by homologous recombination	two independent clones used for phenotyping
K. lactis ∆DNL4	K. lactis yLB72	deletion of DNL4 beginning by CRISPR
K. lactis ∆DNL4; ∆FAT3::KmFAT3	K. lactis ∆DNL4	deletion of FAT3 by CRISPR, placement of KmFAT3 by homologous recombination	two independent clones used for phenotyping
