## Supplementary Tables for "Signatures of innovation and selection in the extremotolerant yeast *Kluyveromyces marxianus*": Christensen_TableS3.xlsx

### Sheet: K.lactis-39C
GO term	log(treated/control)	adjusted_p	term annotation
GO:0006364	1.15611	0	rRNA processing
GO:0032040	1.12364	0	small-subunit processome
GO:0005730	0.997222	0	nucleolus
GO:0042254	0.955067	0	ribosome biogenesis
GO:0001510	0.871467	0.00767647	RNA methylation
GO:0001522	0.858	0	pseudouridine synthesis
GO:0009451	0.822226	0	RNA modification
GO:0009982	0.822226	0.00767647	pseudouridine synthase activity
GO:0032259	0.735506	0.0137368	methylation
GO:0003899	0.7176	0	DNA-directed 5-3 RNA polymerase activity
GO:0032543	0.707929	0.0248571	mitochondrial translation
GO:0008033	0.689596	0	tRNA processing
GO:0008168	0.686853	0	methyltransferase activity
GO:0019843	0.684238	0.019575	rRNA binding
GO:0004386	0.678538	0	helicase activity
GO:0003735	0.603099	0	structural constituent of ribosome
GO:0015934	0.601918	0.019575	large ribosomal subunit
GO:0006412	0.588201	0	translation
GO:0005840	0.584263	0	ribosome
GO:0000049	0.544351	0.0348	tRNA binding
GO:0006396	0.517954	0	RNA processing
GO:0003723	0.486541	0	RNA binding
GO:0051082	0.476778	0.00767647	unfolded protein binding
GO:0006457	0.455488	0	protein folding
GO:0003676	0.433612	0	nucleic acid binding
GO:0004812	0.314672	0.0397174	aminoacyl-tRNA ligase activity
GO:0006351	0.28799	0.0137368	DNA-templated transcription
GO:0000166	0.275208	0.00767647	nucleotide binding
GO:0005634	0.19325	0	nucleus
GO:0005524	0.0910699	0.0296591	ATP binding
GO:0055085	-0.1502	0.0444255	transmembrane transport
GO:0016020	-0.154869	0.0137368	membrane
GO:0006468	-0.165087	0.04698	protein phosphorylation
GO:0003824	-0.264333	0	catalytic activity
GO:0030170	-0.388071	0.00767647	pyridoxal phosphate binding
GO:0016301	-0.450244	0.04698	kinase activity
GO:0055114	-0.458743	0	NA
GO:0016620	-0.461118	0.04698	oxidoreductase activity, acting on the aldehyde or oxo group of donors, NAD or NADP as acceptor
GO:0005975	-0.504268	0	carbohydrate metabolic process
GO:0050661	-0.512596	0.0296591	NADP binding
GO:0016491	-0.524408	0	oxidoreductase activity
GO:0016773	-0.63565	0.0137368	phosphotransferase activity, alcohol group as acceptor
GO:0071949	-0.669	0.00767647	FAD binding
GO:0016627	-0.674495	0.0248571	oxidoreductase activity, acting on the CH-CH group of donors
GO:0006914	-0.693443	0	autophagy
GO:0010181	-0.729064	0	FMN binding
GO:0051287	-0.931597	0	NAD binding
GO:0006099	-1.00352	0	tricarboxylic acid cycle
GO:0006096	-1.08655	0	glycolytic process
GO:0016616	-1.09394	0	oxidoreductase activity, acting on the CH-OH group of donors, NAD or NADP as acceptor

### Sheet: K.marx-39C
GO Term	log(treated/control)	adjusted_p	term annotation
GO:0015986	0.745333	0	proton motive force-driven ATP synthesis
GO:0000276	0.677084	0	mitochondrial proton-transporting ATP synthase complex, coupling factor F(o)
GO:0005618	0.598251	0.029	NA
GO:0006099	0.495936	0	tricarboxylic acid cycle
GO:0004553	0.428711	0	hydrolase activity, hydrolyzing O-glycosyl compounds
GO:0000786	0.384806	0.029	nucleosome
GO:0004386	0.358286	0	helicase activity
GO:0005743	0.2278	0.0174	mitochondrial inner membrane
GO:0005975	0.181317	0.029	carbohydrate metabolic process
GO:0003723	0.141919	0.0174	RNA binding
GO:0003676	0.120673	0.0174	nucleic acid binding
GO:0005524	0.0964065	0	ATP binding
GO:0005515	0.0772777	0.0174	protein binding
GO:0016021	-0.112015	0	NA
GO:0055085	-0.121521	0	transmembrane transport
GO:0022857	-0.195204	0.0174	transmembrane transporter activity
GO:0005506	-0.362029	0.0412105	iron ion binding
GO:0006096	-0.464966	0	glycolytic process
GO:0009231	-0.681831	0	riboflavin biosynthetic process

### Sheet: K.lactis-Caffeine
GO Term	log(treated/control)	adjusted_p	term annotation
GO:0005618	1.0226	0	NA
GO:0032040	1.01327	0	small-subunit processome
GO:0006364	0.987649	0	rRNA processing
GO:0042254	0.830989	0	ribosome biogenesis
GO:0001510	0.826215	0.0274737	RNA methylation
GO:0005730	0.777052	0	nucleolus
GO:0004553	0.711716	0	hydrolase activity, hydrolyzing O-glycosyl compounds
GO:0001522	0.661335	0.0274737	pseudouridine synthesis
GO:0008168	0.623498	0	methyltransferase activity
GO:0004386	0.617873	0	helicase activity
GO:0005840	0.392847	0	ribosome
GO:0006412	0.363321	0	translation
GO:0003735	0.348209	0	structural constituent of ribosome
GO:0003676	0.308774	0	nucleic acid binding
GO:0003723	0.257694	0	RNA binding
GO:0046982	-0.44957	0.0153529	protein heterodimerization activity
GO:0000786	-0.772348	0.0153529	nucleosome
GO:0071949	-0.845272	0.0153529	FAD binding
GO:0006096	-1.24743	0	glycolytic process

### Sheet: K.marx-Caffeine
GO Term	log(treated/control)	adjusted_p	term annotation
GO:0008017	0.654235	0.0497143	microtubule binding
GO:0005739	0.383538	0	mitochondrion
GO:0016021	-0.176658	0	NA
GO:0003824	-0.186102	0.0186429	catalytic activity
GO:0003723	-0.222038	0	RNA binding
GO:0005737	-0.264533	0	cytoplasm
GO:0003735	-0.390762	0	structural constituent of ribosome
GO:0006629	-0.413952	0.0497143	lipid metabolic process
GO:0006412	-0.425831	0	translation
GO:0005840	-0.468877	0	ribosome
GO:0005730	-0.530021	0	nucleolus
GO:0015935	-0.54131	0.0460588	small ribosomal subunit
GO:0050661	-0.555772	0.032625	NADP binding
GO:0020037	-0.581107	0	heme binding
GO:0000786	-0.663927	0.032625	nucleosome
GO:0009116	-0.680979	0	nucleoside metabolic process
GO:0008299	-0.712468	0.0497143	isoprenoid biosynthetic process
GO:0006865	-0.718036	0.0497143	amino acid transport
GO:0005506	-0.755142	0	iron ion binding
GO:0022625	-1.03475	0	cytosolic large ribosomal subunit
GO:0006096	-1.37081	0	glycolytic process

### Sheet: K.lactis-Ethanol
GO Term	log(treated/control)	adjusted_p	term annotation
GO:0006364	1.63113	0	rRNA processing
GO:0032040	1.37148	0	small-subunit processome
GO:0005730	1.27037	0	nucleolus
GO:0001510	1.14126	0	RNA methylation
GO:0042254	1.07818	0	ribosome biogenesis
GO:0008033	1.02501	0	tRNA processing
GO:0002098	1.01718	0	tRNA wobble uridine modification
GO:0008168	0.939863	0	methyltransferase activity
GO:0001522	0.935773	0	pseudouridine synthesis
GO:0003729	0.901819	0.0497143	mRNA binding
GO:0009451	0.900664	0.0211622	RNA modification
GO:0009982	0.900664	0.00815625	pseudouridine synthase activity
GO:0004386	0.734509	0	helicase activity
GO:0006396	0.67189	0	RNA processing
GO:0051082	0.629547	0	unfolded protein binding
GO:0006457	0.597317	0.00815625	protein folding
GO:0003899	0.550483	0.0274737	DNA-directed 5-3 RNA polymerase activity
GO:0003676	0.52482	0	nucleic acid binding
GO:0003723	0.281751	0	RNA binding
GO:0005634	0.211827	0	nucleus
GO:0003824	-0.275303	0	catalytic activity
GO:0022857	-0.276393	0.032625	transmembrane transporter activity
GO:0000981	-0.277751	0.0381951	DNA-binding transcription factor activity, RNA polymerase II-specific
GO:0016020	-0.290403	0	membrane
GO:0016021	-0.323316	0	NA
GO:0055085	-0.331251	0	transmembrane transport
GO:0055114	-0.472249	0	NA
GO:0005975	-0.472627	0	carbohydrate metabolic process
GO:0016620	-0.533402	0.032625	oxidoreductase activity, acting on the aldehyde or oxo group of donors, NAD or NADP as acceptor
GO:0016491	-0.541014	0	oxidoreductase activity
GO:0020037	-0.555034	0.0153529	heme binding
GO:0005886	-0.680959	0.0153529	plasma membrane
GO:0006099	-0.782944	0.00815625	tricarboxylic acid cycle
GO:0006807	-0.799978	0.0211622	nitrogen compound metabolic process
GO:0071949	-0.804649	0.00815625	FAD binding
GO:0016627	-0.88929	0.0211622	oxidoreductase activity, acting on the CH-CH group of donors
GO:0005506	-0.896008	0	iron ion binding
GO:0051287	-0.994312	0	NAD binding
GO:0016616	-1.00406	0	oxidoreductase activity, acting on the CH-OH group of donors, NAD or NADP as acceptor
GO:0006865	-1.02608	0.00815625	amino acid transport
GO:0010181	-1.03716	0	FMN binding
GO:0006096	-1.67414	0	glycolytic process

### Sheet: K.marx-Ethanol
GO Term	log(treated/control)	adjusted_p	term annotation
GO:0019752	0.601185	0.0348	carboxylic acid metabolic process
GO:0030170	0.594202	0	pyridoxal phosphate binding
GO:0016773	0.483932	0.0200769	phosphotransferase activity, alcohol group as acceptor
GO:0004553	0.395796	0.0200769	hydrolase activity, hydrolyzing O-glycosyl compounds
GO:0022857	0.385536	0	transmembrane transporter activity
GO:0005975	0.318976	0	carbohydrate metabolic process
GO:0016491	0.281045	0	oxidoreductase activity
GO:0055085	0.212607	0	transmembrane transport
GO:0003824	0.173937	0	catalytic activity
GO:0003723	-0.215739	0.0200769	RNA binding
GO:0005840	-0.285791	0	ribosome
GO:0006412	-0.286447	0	translation
GO:0003735	-0.29305	0	structural constituent of ribosome
GO:0006260	-0.341215	0	DNA replication
GO:0009116	-0.503935	0.0348	nucleoside metabolic process

### Sheet: K.lactis-MMS
GO Term	log(treated/control)	adjusted_p	term annotation
GO:0006310	0.508477	0	DNA recombination
GO:0006488	0.450086	0	dolichol-linked oligosaccharide biosynthetic process
GO:0008168	0.221267	0.0412105	methyltransferase activity
GO:0016491	0.134026	0	oxidoreductase activity
GO:0055114	0.109705	0	NA
GO:0003677	-0.0902719	0.0497143	DNA binding
GO:0003723	-0.125828	0.032625	RNA binding
GO:0006355	-0.134197	0	regulation of DNA-templated transcription
GO:0046982	-0.229151	0.0497143	protein heterodimerization activity
GO:0006418	-0.232955	0.0412105	tRNA aminoacylation for protein translation
GO:0005743	-0.240309	0.0200769	mitochondrial inner membrane
GO:0004812	-0.240943	0.032625	aminoacyl-tRNA ligase activity
GO:0005840	-0.375959	0	ribosome
GO:0015934	-0.386343	0.032625	large ribosomal subunit
GO:0006412	-0.386954	0	translation
GO:0003735	-0.415311	0	structural constituent of ribosome
GO:0030150	-0.461967	0.0412105	protein import into mitochondrial matrix
GO:0015935	-0.495652	0	small ribosomal subunit
GO:0000786	-0.598191	0	nucleosome
GO:0019843	-0.639479	0	rRNA binding
GO:0032543	-0.707892	0	mitochondrial translation

### Sheet: K.marx-MMS
GO Term	log(treated/control)	adjusted_p	term annotation
GO:0016773	0.607528	0	phosphotransferase activity, alcohol group as acceptor
GO:0006310	0.558109	0	DNA recombination
GO:0004553	0.483438	0	hydrolase activity, hydrolyzing O-glycosyl compounds
GO:0005975	0.404619	0	carbohydrate metabolic process
GO:0006260	0.258182	0.0355909	DNA replication
GO:0006281	0.224782	0.01305	DNA repair
GO:0016491	0.153053	0	oxidoreductase activity
GO:0003676	-0.172469	0	nucleic acid binding
GO:0003735	-0.235261	0	structural constituent of ribosome
GO:0006412	-0.242771	0	translation
GO:0003723	-0.250147	0	RNA binding
GO:0006351	-0.252964	0	DNA-templated transcription
GO:0005840	-0.262347	0	ribosome
GO:0006396	-0.270046	0.01305	RNA processing
GO:0004386	-0.296639	0	helicase activity
GO:0003899	-0.400348	0	DNA-directed 5-3 RNA polymerase activity
GO:0009116	-0.4662	0.0248571	nucleoside metabolic process
GO:0042254	-0.531116	0	ribosome biogenesis
GO:0020037	-0.533637	0	heme binding
GO:0005730	-0.603606	0	nucleolus
GO:0000786	-0.604302	0.01305	nucleosome
GO:0006364	-0.614855	0	rRNA processing
